# Chemical signatures of social information in Barbary macaques

**DOI:** 10.1101/2024.09.24.614500

**Authors:** Brigitte M. Weiß, Claudia Birkemeyer, Marlen Kücklich, Anja Widdig

## Abstract

Primates are well-known for their complex social lives and intricate social relationships, which requires them to obtain and update social knowledge about conspecifics. The sense of smell may provide access to social information that is unavailable in other sensory domains or enhance the precision and reliability of other sensory cues. However, the cognition of social information in catarrhine primates has been studied primarily in the visual and auditory domain. We assessed the social information content of body odor in a catarrhine primate, the Barbary macaque (*Macaca sylvanus*), in three semi-free ranging groups at Affenberg Salem, Germany. In particular, we related socially relevant attributes (identity, genetic relatedness, rank, sex, age, group membership) to chemical profiles of body odor. We applied non-invasive active sampling via thermal desorption tubes and analyzed samples by gas chromatography–mass spectrometry. We found robust evidence for individual odor signatures and limited support for kin signatures. Chemical profiles were also related to group membership, but little to rank, sex or age. The detected associations between chemical profiles and socially relevant attributes form the theoretical foundations for olfactory information transfer, highlighting the potential of body odor to provide valuable social information in this highly visually oriented primate.
