## Supplement 2 for "Chemical signatures of social information in Barbary macaques"

### Sheet: compound_library
RT	base peak	selective ions (relative intensities)
2.64015	43	41 (291), 57 (281), 72 (214)
2.6805	43	45 (49), 60 (22)
2.9277	43	41 (51), 60 (564)
3.148	56	41 (728)
3.17935	78	51 (152), 52 (137)
3.28135	45	43 (105)
3.3133	41	68 (339), 69 (353)
3.55965	74	30 (156), 45 (605.5), 55 (131)
3.7408	74	45 (374.5), 56 (114), 57 (308)
3.9962	81	50 (46)
4.043	43	39 (154), 41 (284), 47 (9.5), 57 (214), 58 (331), 85 (150), 101 (12)
4.109	79	50 (215.5), 51 (274.5), 52 (661)
4.25865	44	41 (74), 42 (178.5), 43 (404)
4.4445	59	30 (248), 79 (262), 91 (142), 219 (377)
4.56155	58	42 (312), 44 (463), 87 (167)
4.6823	73	30 (358.5), 44 (279)
4.73015	57	41 (861), 85 (140), 97 (98)
4.8192	69	41 (704), 86 (139.5), 99 (247)
4.9295	59	30 (56)
4.93765	44	41 (886.5), 56 (840.5), 67 (148), 72 (218), 82 (155)
5.12035	43	44 (778), 87 (270)
5.163	149	59 (282), 133 (999)
5.29	analytical standard Octane (C8H18), bp 126°C
5.43265	57	41 (565), 59 (130)
6.36215	91	63 (58), 65 (143.5), 106 (401)
6.84115	43	39 (259), 42 (999), 58 (637), 71 (134)
6.88815	32	43 (230.5), 59 (98), 86 (5)
7.62735	57	86 (166), 117 (141)
7.95535	133	147 (250.5), 177 (999)
8.22935	93	41 (172), 77 (298), 79 (281), 91 (486)
8.5327	93	67 (364.5), 79 (416), 91 (439), 121 (520.5)
8.63615	57	42 (573)
8.99465	55	43 (318.5), 70 (859), 97 (175)
9.076	44	42 (658), 57 (165), 86 (328)
9.084	41	44 (518), 57 (810), 73 (965)
9.1205	93	77 (361), 91 (460.5)
9.198	93	41 (473), 69 (349), 79 (269), 91 (307.5), 92 (124), 136 (71.5)
9.2527	94	39 (141), 65 (298), 66 (533)
9.4372	103	117 (522), 147 (617)
9.4923	81	138 (168)
9.5657	41	43 (993), 44 (710.5), 55 (538), 56 (711), 57 (682), 68 (274), 81 (206.5)
9.82465	57	41 (223), 56 (426)
9.95	analytical standard Decane (C10H22), bp 174°C
10.0595	267	111 (672), 126 (162), 251 (306.5)
10.0745	93	39 (151), 67 (106.5), 77 (318.5), 79 (368.5), 91 (568), 92 (340), 105 (139)
10.3765	79	108 (259)
10.495	68	53 (30), 67 (94), 79 (167), 91 (141.5), 92 (117), 93 (172)
10.734	44	45 (305), 58 (176.5), 72 (393), 102 (509)
10.7735	57	43 (449.5), 54 (526), 55 (423.5), 68 (372), 81 (365)
10.841	41	55 (223), 58 (149.5), 70 (55)
11.1875	91	41 (700), 43 (640), 55 (632), 69 (380), 83 (132)
11.407	56	41 (738), 43 (500), 55 (792), 69 (587), 70 (506)
11.4295	67	83 (328), 95 (493), 110 (145), 126 (8)
13.114	117	91 (340), 115 (465.5), 131 (558), 146 (559.5)
13.1815	341	73 (129), 325 (160), 342 (98)
13.2275	115	63 (116.5), 102 (94), 126 (52), 127 (167), 129 (802), 130 (998)
13.3805	43	41 (22), 55 (7), 70 (675.5), 83 (485), 97 (130)
13.577	341	73 369), 325 (443)
13.813	73	325 (469.5), 341 (999), 342 (334)
14.1931	67	95 (720), 110 (198), 152 (772), 167 (467.5)
14.858	139	43 (254), 55 (398), 67 (184), 69 (97), 83 (227), 111 (301)
14.89	analytical standard Dodecane (C12H26), bp 216°C
15.2193	57	41 (695), 43 (92), 71 (870), 85 (186), 99 (177)
15.4096	131	117 (423), 160 (927.5)
15.5358	41	57 (808), 67 (769), 97 (482)
15.5844	281	265 (236), 282 (322.5)
15.8445	41	55 (862), 69 (391), 83 (484.5), 97 (181), 111 (98.5)
16.2885	73	155 (136.5), 163 (135), 325 (726.5), 341 (999)
16.3185	58	42 (337), 44 (380.5), 57 (456), 84 (77), 100 (43.5), 156 (147)
16.4007	401	193 (196), 385 (223), 402 (374)
17.5489	43	103 (236.5), 145 (124.5)
17.6815	105	133 (438), 148 (259.5)
17.7265	85	56 (176)
18.2172	95	81 (249)
19.0175	81	79 (477), 80 (753), 123 (630)
19.1263	58	44 (191), 125 (51), 165 (999), 210 (18)
19.24	41	43 (854), 55 (669), 57 (972), 67 (450), 69 (446), 82 (559), 83 (320)
19.4772	161	91 (999)
19.4974	179	151 (169), 194 (290)
19.7497	91	79 (677), 105 (662), 133 (744)
19.7886	401	73 (907.5), 385 (174), 489 (289)
19.7943	73	327 (522), 415 (159)
19.9023	401	402 (459), 489 (374.5)
20.1007	43	41 (490.5), 69 (495.5)
20.854	58	41 (165), 42 (176), 44 (470), 69 (78)
20.9126	161	119 (562)
21.2755	151	123 (353)
21.49	analytical standard Pentadecane (C15H32), bp 271°C
21.5995	161	91 (474.5), 105 (688.5), 119 (495)
21.8573	55	41 (873), 43 (754), 56 (723), 69 (813.5), 70 (609.5), 83 (595), 97 (459)
22.3485	135	118 (238), 146 (82), 163 (341)
22.8659	41	43 (883), 79 (732), 91 (764.5)
23.5033	57	43 (801), 71 (645.5), 85 (505), 99 (129), 113 (110)
24.5052	135	79 (262), 91 (142), 219 (377)
24.6688	55	41 (807), 43 (809), 57 (647), 69 (802.5), 70 (583), 83 (686.5), 97 (548.5)
24.9491	135	79 (211.5), 91 (150.5), 219 (213)
25.257	57	41 (733), 43 (825), 55 (718), 82 (794)
25.6942	55	41 (829), 43 (817.5), 69 (856), 83 (720.5)
26.84	57	41 (677.5), 71 (555), 73 (673.5)
26.909	120	65 (219), 92 (130), 138 (707.5)
27.3408	43	57 (499), 60 (587), 102 (438), 228 (299.5)
28.1484	91	65 (263), 77 (194), 117 (212), 129 (288), 130 (676), 236 (369)
28.5666	58	41 (290), 43 (812), 55 (227.5), 59 (660), 71 (437.5)
28.78	analytical standard Nonadecane (C19H40), bp 331°C
28.8958	57	43 (738), 63 (370.5), 71 (655), 85 (457.5), 97 (316)
29.2588	93	105 (675.5), 117 (107), 131 (188), 147 (223), 173 (160), 187 (143)
29.4497	91	79 (999), 105 (882.5), 119 (817.5), 145 (301)
29.5196	43	41 (721), 57 (713), 60 (808), 73 (980), 85 (277.5), 87 (262), 129 (442)
30.0956	257	43 (987), 55 (771.5), 107 (475), 191 (787.5), 275 (582.5)
30.3013	159	117 (267), 185 (272), 241 (472)
30.418	73	55 (573), 57 (585.5), 67 (272), 87 (295.5), 233 (999), 262 (785),
30.4667	257	137 (193.5), 149 (174.5), 161 (132.5), 177 (330), 191 (234.5), 275 (478)
30.6204	69	41 (449), 81 (438), 93 (365)
30.8385	119	77 (143), 91 (286), 103 (105), 115 (225), 117 (222.5), 129 (343), 132 (294)
31.0187	81	67 (754), 79 (589), 93 (923), 105 (620), 137 (319), 149 (329)
31.0532	151	281 (999), 296 (581)
31.3368	119	39 (420.5), 43 (292), 77 (339.5), 91 (265)
31.797	191	55 (235), 67 (141.5), 69 (383.5), 81 (274), 95 (294.5)
31.8606	89	43 (970.5), 57 (566), 71 (807), 83 (439), 111 (281)
31.928	68	67 (846), 81 (479), 82 (809.5), 95 (488.5)
31.9765	57	43 (640), 71 (778), 85 (579), 99 (187), 113 (140.5)
32.333	119	69 (711), 81 (749), 91 (343), 134 (999), 148 (207), 178 (223), 191 (375)
32.5874	43	41 (701), 57 (822), 60 (779), 71 (466.5), 73 (840.5)
33.2279	103	43 (724), 57 (918), 71 (250.5), 85 (331), 97 (315.5), 111 (191),
33.4601	57	41 (326), 43 (641), 69 (166), 71 (747), 85 (562.5), 99 (245), 113 (150)
33.521	68	81 (478), 82 (350), 96 (226)
33.6912	68	81 (526), 82 (389), 96 (263.5)
33.7525	103	43 (424), 57 (787), 69 (285), 85 (297), 97 (407)
33.8407	159	173 (721), 199 (165), 227 (250), 269 (956)
34.3794	70	41 (529), 57 (830.5), 71 (694), 83 (627.5), 97 (591)
34.7842	103	57 (704), 70 (693), 86 (25), 97 (513.5), 111 (205.5)
34.8758	57	41 (294), 43 (599), 55 (224), 71 (756), 85 (521), 99 (229), 113 (153.5)
35.155	253	185 (321), 197 (118), 211 (394), 271 (895), 286 (221)
36.028	103	43 (386.5), 57 (660.5), 69 (231.5), 85 (258), 97 (236)
36.238	57	43 (591.5), 55 (209), 71 (783), 99 (249.5), 113 (164)
36.7344	57	43 (717), 69 (639), 83 (625), 97 (555), 111 (355.5), 125 (161.5)
37.195	57/97	43 (935), 69 (676), 83 (792)
37.4415	89	43 (720.5), 57 (446), 71 (500.5), 97 (281.5), 111 (184)
37.47	analytical standard Pentacosane (C25H52), bp 402°C
37.5422	57	41 (250), 43 (582), 55 (210), 71 (786.5), 85 (560), 99 (264), 113 (177)
37.8199	353/255	145 (319.5), 283 (362)
37.8734	273	202 (239), 207 (199), 226 (109), 274 (999)
38.167	57/70	55 (660), 71 (700), 97 (662.5)
38.3264	187	267 (357.5), 285 (152)
38.3465	57	43 (710), 71 (764), 85 (612), 99 (311), 113 (237)
38.6552	103	43 (328), 57 (609), 69 (214.5), 85 (281), 97 (192.5), 111 (152)
38.8008	57	43 (560), 71 (796), 85 (569.5), 99 (268), 113 (182), 127 (128)
38.8543	89	70 (464), 83 (324), 97 (326), 111 (250.5)
38.9822	255	256 (202), 353 (176)
39.0968	103	57 (564), 69 (213), 83 (233.5), 97 (275), 111 (178.5)
39.5734	57	43 (669), 71 (715.5), 85 (571), 99 (299), 113 (206)
39.8791	103	43 (230.5), 57 (612), 71 (147), 85 (330), 97 (206), 111 (141)
39.9385	89	43 (537), 57 (370), 71 (433), 83 (232), 111 (164)
40.0082	57	43 (530), 71 (736.5), 85 (559), 99 (240), 113 (170), 127 (123)
40.3803	89	43 (560), 71 (499), 88 (684)
40.634	145	81 (711), 107 (375), 121 (561), 160 (405), 247 (614)
40.7574	57	43 (711), 59 (31), 71 (814), 85 (580), 99 (317), 113 (260)
40.8314	85	57 (732.5), 95 (137.5)
41.0598	103	43 (284.5), 57 (546), 69 (207), 85 (263), 97 (187), 111 (129)
41.1746	71	43 (543), 57 (999), 85 (592.5), 99 (287), 113 (202), 127 (143)
41.249	89	43 (426.5), 57 (438.5), 71 (544), 83 (262), 88 (739.5), 97 (280), 111 (174)
41.4111	368	255 (438.5), 353 (822.5)
41.479	103	43 (260), 57 (517), 71 (180), 85 (268), 97 (236), 111 (150)
41.7004	368	91 (804.5), 105 (940.5), 145 (631), 213 (419.5), 255 (567.5), 353 (574.5), 368 (839)
41.822	135	93 (260.5), 119 (439), 131 (283), 144 (314), 157 (306)
41.8995	57	43 (666), 71 (736.5), 85 (561), 99 (331), 113 (187), 127 (171.5)
42.0725	147	121 (278), 143 (308)
42.2026	103	43 (249.5), 57 (547), 71 (147), 85 (267), 111 (125.5)
42.246	89	88 (756), 90 (49)
42.26	analytical standard Nonacosane (C29H60), bp 441°C
42.3144	57	41 (214.5), 43 (312), 71 (400), 85 (371), 99 (101.5)
42.323	103	43 (242), 57 (540), 71 (305), 85 (279), 97 (214), 111 (118)
42.5511	211	131 (649), 157 (653), 170 (387)
42.6626	89	43 (497.5), 57 (406.5), 71 (460), 85 (161.5), 88 (789), 97 (316.5), 111 (175)
43.002	57	43 (736), 71 (797), 85 (560.5), 99 (376)
43.1275	57	43 (494.5), 71 (577), 85 (513.5), 99 (327)
43.3092	103	57 (523), 71 (166), 85 (249), 97 (187), 111 (126)
43.3909	57	43 (522), 71 (795), 85 (589), 99 (290), 113 (208.5), 127 (151.5)
43.4635	89	71 (514), 88 (949.5)
43.5175	103	82 (551), 96 (693.5)
43.6981	103	43 (242.5), 57 (488), 71 (177), 85 (257), 97 (235), 111 (144)
44.3488	43	105 (732.5), 107 (641), 119 (467.5), 145 (761), 275 (579), 301 (818)
44.455	57	43 (529), 71 (841), 85 (587.5), 99 (303.5), 113 (215), 127 (149), 141 (119)
44.4955	103	70 (277), 83 (185), 97 (200), 111 (110)
44.8833	255	105 (467.5), 161 (389.5), 231 (394), 273 (318.5), 371 (521), 386 (822)
45.244	174	159 (304.5), 187 (211), 382 (255.5)
45.4495	103	57 (495), 85 (245), 102 (531.5)
45.5187	57	43 (504.5), 71 (795.5), 85 (599), 99 (294)
45.8672	103	43 (215), 57 (469.5), 102 (505)
